# Sequence termination cues drive habits via dopamine-mediated credit assignment

**DOI:** 10.1101/2024.10.16.618735

**Authors:** Robin Magnard, Yifeng Cheng, Joanna Zhou, Haley Province, Nathalie Thiriet, Patricia H. Janak, Youna Vandaele

**Author notes:** **CORRESPONDENCE** Dr. Youna Vandaele, Université de Poitiers, INSERM, U-1084, Laboratoire des Neurosciences Expérimentales et Cliniques, Poitiers, France., *Email address*, Dr. Robin Magnard, Department of Psychological and Brain Sciences, Johns Hopkins University, Baltimore, MD, USA., *Email address.

## Abstract

**Background:** Mesolimbic dopamine (DA) neurons are central to cue guided reward seeking and action sequence learning. Yet, the mechanisms by which cue-induced DA neural activity drives goal-directed or habitual sequence execution remain unknown.

**Methods:** We designed two novel tasks to isolate the effect of sequence-delineating cues on DA-driven behavioral strategies and learning. In the lever insertion fixed-ratio 5 task (LI5), the lever insertion marked sequence initiation. In the lever retraction fixed-ratio 5 task (LR5), the lever retraction served as both sequence termination and reward-predictive cue.

**Results:** We found that sequence initiation and termination cues differentially affect reward expectation during action sequences, with only the termination cue contributing to greater outcome devaluation insensitivity, automaticity and behavioral chunking. Mesolimbic fiber photometry recording revealed that this habit-like behavior was associated with a rapid backpropagation in DA signals from the reward to the immediately preceding cue and with attenuated DA reward prediction error signals, which reflected greater behavioral inflexibility. Finally, in absence of external cues, brief optogenetic stimulation of VTA DA neurons at sequence termination was sufficient to drive automaticity and, to some extent, behavioral chunking.

**Conclusion:** Our results highlight the critical role of cue-evoked DA signals at sequence termination in mediating credit assignment and driving the development of habitual action sequence execution.
