## Supplementary material for "Sequence termination cues drive habits via dopamine-mediated credit assignment": Table 1_Satistics sex differences

### Sheet: Feuil2
Figures	Questions ?	Answ.	Tests	Results	Sig.
Fig. 1c	Is there an effect of task?	Yes	Three-way RM ANOVA	F(1,26) = 10.205	0.004
	Is there a session x task interaction?	Yes		F(11, 286) = 11.8	<0.001
	Is there an effect of sex?	No		F(1,26) = 0.01	0.979
	Is there a task x sex interaction?	No		F(1, 26) = 0.303	0.587
	Is there a session x sex interaction?	Yes		F(11, 286) = 2.849	0.001
	Is there a session x task x sex interaction?	Yes		F(11, 286) = 2.74	0.002
Fig. 1d	Is there an effect of task?	Yes	Three-way RM ANOVA	F(1,26) = 12.73	0.001
	Is there a session x task interaction?	Yes		F(1,26) = 28.58	<0.001
	Is there an effect of sex?	No		F(1,26) = 0.886	0.355
	Is there a task x sex interaction?	No		F(1,26) = 2.377	0.195
	Is there a session x sex interaction?	Yes		F(1,26) = 4.806	0.38
	Is there a session x task x sex interaction?	No		F(1,26) = 1.751	0.197
Fig. 1e insert	Is there an effect of task?	No	Two-way ANOVA	F(1, 26) = 0.465	0.501
	Is there an effect of sex?	No		F(1, 26) = 0.21	0.885
	Is there a task x sex interaction?	No		F(1, 26) = 0.04	0.852
Fig. 1f insert	Is there an effect of task?	Yes	Two-way ANOVA	F(1, 26) = 10.602	0.003
	Is there an effect of sex?	No		F(1, 26) = 1.603	0.217
	Is there a task x sex interaction?	No		F(1, 26) = 0.721	0.403
Fig. 1g	Is there an effect of task?	Yes	Three-way RM ANOVA	F(1,26) = 231.361	<0.001
	Is there a session x task interaction?	Yes		F(11, 286) = 37.888	<0.001
	Is there an effect of sex?	No		F(1,26) = 0.014	0.906
	Is there a task x sex interaction?	No		F(1,26) = 0.162	0.691
	Is there a session x sex interaction?	No		F(11, 286) = 0.34	0.976
	Is there a session x task x sex interaction?	No		F(11, 286) = 0.297	0.591
Fig. 1h	Is there an effect of task?	Yes	Three-way ANOVA	F(1,26) = 448.798	<0.001
	Is there a session x task interaction?	Yes		F(1,26) = 801.779	<0.001
	Is there an effect of sex?	No		F(1,26) = 0.001	0.97
	Is there a task x sex interaction?	No		F(1,26) = 0.061	0.807
	Is there a session x sex interaction?	Yes		F(1,26) = 6.78	0.015
	Is there a session x task x sex interaction?	No		F(1,26) = 0.63	0.803
Fig. 1i	Is there an effect of task?	No	Three-way RM ANOVA	F(1,26) = 0.21	0.885
	Is there a sequence length x task interaction?	No		F(9, 234) = 0.329	0.965
	Is there an effect of sex?	No		F(1,26) = 0.495	0.488
	Is there a task x sex interaction?	No		F(1,26) = 1.455	0.239
	Is there a sequence length x sex interaction?	No		F(9, 234) = 0.709	0.7
	Is there a sequence length x task x sex interaction?	No		F(9, 234) = 1.294	0.241
Fig. 1j	Is there an effect of task?	No	Three-way RM ANOVA	F(1,26) = 0	1
	Is there a sequence length x task interaction?	Yes		F(9, 234) = 48.484	<0.001
	Is there an effect of sex?	No		F(1,26) = 0.631	0.434
	Is there a task x sex interaction?	No		F(1,26) = 0.32	0.859
	Is there a sequence length x sex interaction?	No		F(9, 234) = 1.199	0.296
	Is there a sequence length x task x sex interaction?	No		F(9, 234) = 0.734	0.678
Fig. 2d	Is there an effect of trial?	No	Two-way RM ANOVA	F(1,12) = 1.064	0.376
	Is there an effect of sex?	No		F(1,6) = 4.324	0.083
	Is there a trial x sex interaction?	No		F(1,12) = 0.44	0.654
Fig. 2e	Is there an effect of trial?	No	Two-way RM ANOVA	F(1,12) = 0.0752	0.928
	Is there an effect of sex?	No		F(1,6) = 0.201	0.67
	Is there a trial x sex interaction?	No		F(1,12) = 0.369	0.699
Fig. 2f	Is there an effect of trial?	No	Two-way RM ANOVA	F(1,12) = 1.822	0.204
	Is there an effect of sex?	No		F(1,6) = 0.0907	0.773
	Is there a trial x sex interaction?	No		F(1,12) = 0.107	0.9
Fig. 2g	Is there an effect of trial?	No	Two-way RM ANOVA	F(1,16) = 2.790	0.091
	Is there an effect of sex?	No		F(1,8) = 0.002	0.964
	Is there a trial x sex interaction?	No		F(1,16) = 1.261	0.31
Fig. 2h	Is there an effect of trial?	Yes	Two-way RM ANOVA	F(1,16) = 6.483	0.009
	Is there an effect of sex?	No		F(1,8) = 3.969	0.081
	Is there a trial x sex interaction?	No		F(1,16) = 0.041	0.96
Fig. 2i	Is there an effect of trial?	Yes	Two-way RM ANOVA	F(1,16) = 25.333	<0.001
	Is there an effect of sex?	No		F(1,8) = 0.0203	0.89
	Is there a trial x sex interaction?	No		F(1,16) = 2.834	0.088
Fig. 3a	Is there an effect of trials?	Yes	Two-way RM ANOVA	F(1,12) = 11.648	0.002
	Is there an effect of sex?	No		F(1,6) = 0.403	0.549
	Is there a trials x sex interaction?	No		F(1,12) = 0.242	0.789
Fig. 3b	Is there an effect of trials?	Yes	Two-way RM ANOVA	F(1,12) = 7.413	0.008
	Is there an effect of sex?	No		F(1,6) = 0.566	0.48
	Is there a trials x sex interaction?	No		F(1,12) = 0.716	0.508
Fig. 3c	Is there an effect of trials?	No	Two-way RM ANOVA	F(1,12) = 3.599	0.06
	Is there an effect of sex?	No		F(1,6) = 0.113	0.749
	Is there a trials x sex interaction?	No		F(1,12) = 1.836	0.201
Fig. 3d	Is there an effect of trials?	No	Two-way RM ANOVA	F(1,12) = 1.340	0.298
	Is there an effect of sex?	No		F(1,6) = 0.0378	0.852
	Is there a trials x sex interaction?	No		F(1,12) = 1.022	0.389
Fig. 3e	Is there an effect of lever presses?	Yes	Two-way RM ANOVA	F(3,18) = 37.284	<0.001
	Is there an effect of sex?	No		F(1,6) = 3.085	0.13
	Is there a lever presses x sex interaction?	No		F(3,18) = 1.819	0.18
Fig. 3f	Is there an effect of lever presses?	Yes	Two-way RM ANOVA	F(3,18) = 14.782	<0.001
	Is there an effect of sex?	No		F(1,6) = 0.242	0.64
	Is there a lever presses x sex interaction?	No		F(3,18) = 0.556	0.651
Fig. 3g	Is there an effect of lever presses?	No	Two-way RM ANOVA	F(3,18) = 1.599	0.225
	Is there an effect of sex?	No		F(1,6) = 0.276	0.618
	Is there a lever presses x sex interaction?	No		F(3,18) = 1.507	0.247
Fig. 3e,f,g global analysis	Is there an effect of trials?	Yes	Three-way RM ANOVA	F(2,12) = 7.945	0.006
	Is there a trial x sex interaction?	No		F(2,12) = 0.82	0.464
	Is there an effect of lever presses?	Yes		F(3,18) = 28.723	<0.001
	Is there a lever presses x sex interaction?	No		F(3,18) = 1.615	0.221
	Is there a trials x lever presses interaction?	Yes		F(6,36) = 5.284	<0.001
	Is there a trials x lever presses x sex interaction?	No		F(6,66) = 0.637	0.7
Fig. 3h	Is there an effect of trials?	Yes	Two-way RM ANOVA	F(2,16) = 10.098	0.001
	Is there an effect of sex?	No		F(1,8) = 2.221	0.175
	Is there a trials x sex interaction?	No		F(2,16) = 1.136	0.346
Fig. 3i	Is there an effect of trials?	Yes	Two-way RM ANOVA	F(2,16) = 4.168	0.035
	Is there an effect of sex?	No		F(1,8) = 1.633	0.237
	Is there a trials x sex interaction?	No		F(2,16) = 0.148	0.864
Fig. 3j	Is there an effect of trials?	No	Two-way RM ANOVA	F(2,16) = 2.9	0.084
	Is there an effect of sex?	No		F(1,8) = 0.732	0.417
	Is there a trials x sex interaction?	No		F(2,16) = 0.831	0.454
Fig. 3k	Is there an effect of trials?	No	Two-way RM ANOVA	F(2,16) = 1.98	0.17
	Is there an effect of sex?	No		F(1,8) = 0.214	0.656
	Is there a trials x sex interaction?	No		F(2,16) = 3.319	0.062
Fig. 3l	Is there an effect of lever presses?	Yes	Two-way RM ANOVA	F(3,24) = 5.527	0.005
	Is there an effect of sex?	No		F(1,8) = 0.0285	0.87
	Is there a lever presses x sex interaction?	Yes		F(3,24) = 3.855	0.022
Fig. 3m	Is there an effect of lever presses?	Yes	Two-way RM ANOVA	F(3,24) = 1.495	0.241
	Is there an effect of sex?	No		F(1,8) = 0.542	0.483
	Is there a lever presses x sex interaction?	No		F(3,24) = 0.685	0.57
Fig. 3n	Is there an effect of lever presses?	No	Two-way RM ANOVA	F(3,24) = 0.284	0.836
	Is there an effect of sex?	No		F(1,8) = 1.414	0.269
	Is there a lever presses x sex interaction?	No		F(3,24) = 0.478	0.701
Fig.3l,m,n global analysis	Is there an effect of trials?	Yes	Three-way RM ANOVA	F(2,16) = 4.802	0.023
	Is there a trial x sex interaction?	No		F(2,16) = 1.059	0.37
	Is there an effect of lever presses?	Yes		F(3,24) = 3.199	0.041
	Is there a lever presses x sex interaction?	No		F(3,24) = 0.914	0.449
	Is there a trials x lever presses interaction?	Yes		F(6,48) = 1.319	0.267
	Is there a trials x lever presses x sex interaction?	No		F(6,48) = 1.49	0.202
Fig. 4c	Is there an effect of trial?	No	Two-way RM ANOVA	F(2,12) = 1.064	0.376
	Is there an effect of sex?	No		F(1,6) = 4.324	0.083
	Is there a trial x sex interaction?	No		F(2,12) = 0.44	0.654
Fig. 4d	Is there an effect of trial?	Yes	Two-way RM ANOVA	F(2,12) = 4.197	0.042
	Is there an effect of sex?	No		F(1,6) = 0.0022	0.964
	Is there a trial x sex interaction?	No		F(2,12) = 0.038	0.962
Fig. 4e	Is there an effect of trial?	Yes	Two-way RM ANOVA	F(2,12) = 4.72	0.031
	Is there an effect of sex?	No		F(1,6) = 0.161	0.702
	Is there a trial x sex interaction?	No		F(2,12) = 0.275	0.764
Fig. 4f	Is there an effect of trial?	No	Two-way RM ANOVA	F(2,16) = 0.131	0.878
	Is there an effect of sex?	No		F(1,8) = 0.511	0.495
	Is there a trial x sex interaction?	No		F(2,16) = 0.106	0.9
Fig. 4g	Is there an effect of trial?	Yes	Two-way RM ANOVA	F(2,16) = 5.41	0.016
	Is there an effect of sex?	No		F(1,8) = 1.337	0.281
	Is there a trial x sex interaction?	No		F(2,16) = 0.795	0.469
Fig. 4h	Is there an effect of trial?	Yes	Two-way RM ANOVA	F(2,16) = 5.697	0.014
	Is there an effect of sex?	No		F(1,8) = 0.993	0.348
	Is there a trial x sex interaction?	No		F(2,16) = 0.223	0.803
Fig. 5c	Is there an effect of task?	Yes	Three-way ANOVA	F(1,28) = 19.106	<0.001
	Is there an effect of sex?	No		F(1,28) = 0.0138	0.907
	Is there a task x sex interaction?	No		F(1,28) = 0.139	0.712
	Is there an effect of region?	Yes		F(1,28) = 8.38	0.007
	Is there a task x region interaction?	No		F(1,28) = 0.492	0.489
	Is there a region x sex interaction?	No		F(1,28) = 2.785	0.106
	Is there a task x region x sex interaction?	No		F(1,28) = 3.926	0.057
Fig. 5d	Is there an effect of task?	Yes	Three-way ANOVA	F(1,28) = 38.17	< 0.001
	Is there an effect of sex?	No		F(1,28) = 1.49	0.232
	Is there a task x sex interaction?	No		F(1,28) = 1.33	0.259
	Is there an effect of region?	No		F(1,28) = 0.482	0.493
	Is there a task x region interaction?	No		F(1,28) = 0.0584	0.811
	Is there a region x sex interaction?	No		F(1,28) = 0.0621	0.805
	Is there a task x region x sex interaction?	No		F(1,28) = 0.0076	0.931
Fig. 5e	Is there an effect of task?	Yes	Four-way RM ANOVA	F(1,28) = 21.541	< 0.001
	Is there an effect of sex?	No		F(1,28) = 0.303	0.586
	Is there a task x sex interaction?	No		F(1,28) = 0.447	0.509
	Is there an effect of region?	Yes		F(1,28) = 7.835	0.009
	Is there a task x region interaction?	No		F(1,28) =2.214	0.147
	Is there a region x sex interaction?	No		F(1,28) = 3.442	0.074
	Is there a task x region x sex interaction?	Yes		F(1,28) = 5.355	0.028
	Is there a session x task interaction?	Yes		F(1,28) = 37.867	< 0.001
	Is there a session x sex interaction?	No		F(1,28) = 0.28	0.868
	Is there a session x region interaction?	Yes		F(1,28) = 7.364	0.011
	Is there a session x task x sex interaction?	No		F(1,28) = 0.14	0.906
	Is there a session x sex x region interaction?	No		F(1,28) = 3.083	0.09
	Is there a session x task x sex x region interaction?	Yes		F(1,28) = 4.507	0.043
Fig. 5f	Is there an effect of task?	No	Four-way RM ANOVA	F(1,28) = 0.142	0.709
	Is there an effect of sex?	No		F(1,28) = 0.007	0.936
	Is there a task x sex interaction?	No		F(1,28) = 0.124	0.727
	Is there an effect of region?	No		F(1,28) = 0.613	0.44
	Is there a task x region interaction?	No		F(1,28) = 0.011	0.917
	Is there a region x sex interaction?	No		F(1,28) = 1.981	0.17
	Is there a task x region x sex interaction?	No		F(1,28) = 0.018	0.895
	Is there a sequence length x task interaction?	Yes		F(9, 252) = 45.29	< 0.001
	Is there a sequence length x sex interaction?	No		F(9, 252) = 0.425	0.921
	Is there a sequence length x region interaction?	No		F(9, 252) = 1.026	0.419
	Is there a sequence length x task x sex interaction?	No		F(9, 252) = 0.676	0.731
	Is there a sequence length x sex x region interaction?	No		F(9, 252) = 0.458	0.901
	Is there a sequence length x task x sex x region interaction?	No		F(9, 252) = 1.15	0.328
Fig. 5g	Is there an effect of task?	Yes	Three-way ANOVA	F(1,28) = 136.71	< 0.001
	Is there an effect of sex?	No		F(1,28) = 0.416	0.524
	Is there a task x sex interaction?	No		F(1,28) = 0.165	0.688
	Is there an effect of region?	No		F(1,28) = 3.512	0.071
	Is there a task x region interaction?	No		F(1,28) = 1.715	0.201
	Is there a region x sex interaction?	No		F(1,28) = 0.307	0.584
	Is there a task x region x sex interaction?	No		F(1,28) = 0.214	0.647
Fig. 5h	Is there an effect of task?	No	Three-way ANOVA	F(1,28) = 0.026	0.873
	Is there an effect of sex?	No		F(1,28) = 0.016	0.9
	Is there a task x sex interaction?	No		F(1,28) = 0.913	0.348
	Is there an effect of region?	No		F(1,28) = 0.239	0.629
	Is there a task x region interaction?	No		F(1,28) = 4.735	0.038
	Is there a region x sex interaction?	No		F(1,28) = 1.112	0.301
	Is there a task x region x sex interaction?	No		F(1,28) = 0.121	0.73
Fig. 5i	Is there an effect of task?	Yes	Three-way ANOVA	F(1,28) = 0.022	0.883
	Is there an effect of sex?	No		F(1,28) = 0.009	0.926
	Is there a task x sex interaction?	No		F(1,28) = 2.862	0.102
	Is there an effect of region?	No		F(1,28) = 1.398	0.247
	Is there a task x region interaction?	No		F(1,28) = 0.999	0.326
	Is there a region x sex interaction?	No		F(1,28) = 0.023	0.881
	Is there a task x region x sex interaction?	No		F(1,28) = 0.806	0.377
Fig. 5k	Is there an effect of task?	Yes	Two-way ANOVA	F(1,14) = 9.174	0.009
	Is there an effect of sex?	No		F(1,14) = 1.169	0.298
	Is there a task x sex interaction?	No		F(1,14) = 0.001	0.992
Fig. 5m	Is there an effect of task?	No	Two-way ANOVA	F(1,14) = 3.997	0.065
	Is there an effect of sex?	No		F(1,14) = 0.07	0.788
	Is there a task x sex interaction?	No		F(1,14) = 0.113	0.742
Fig. 5o	Is there an effect of task?	Yes	Two-way ANOVA	F(1,14) = 8.761	0.01
	Is there an effect of sex?	No		F(1,14) = 1.076	0.317
	Is there a task x sex interaction?	No		F(1,14) = 0.503	0.49
Fig. 5q	Is there an effect of task?	No	Two-way ANOVA	F(1,14) = 1.997	0.179
	Is there an effect of sex?	No		F(1,14) = 1.087	0.315
	Is there a task x sex interaction?	No		F(1,14) = 1.595	0.227
Fig. 6c	Is there an effect of group?	Yes	Three-way RM ANOVA	F(1,14) = 17.65	<0.001
	Is there a session x group interaction?	Yes		F(11, 154) = 4.649	<0.001
	Is there an effect of sex?	No		F(1,14) = 0.693	0.419
	Is there a group x sex interaction?	No		F(1,14) = 2.873	0.112
	Is there a session x sex interaction?	No		F(11, 154) = 1.2	0.292
	Is there a session x group x sex interaction?	No		F(11, 154) = 1.554	0.118
Fig. 6d	Is there an effect of group?	Yes	Three-way RM ANOVA	F(1,14) = 7.131	0.018
	Is there a session x group interaction?	Yes		F(1,14) = 7.708	0.015
	Is there an effect of sex?	No		F(1,14) = 0.457	0.51
	Is there a group x sex interaction?	No		F(1,14) = 3.104	0.1
	Is there a session x sex interaction?	No		F(1,14) = 0.293	0.597
	Is there a session x group x sex interaction?	No		F(1,14) = 0.89	0.362
Fig. 6e insert	Is there an effect of group?	No	Two-way ANOVA	F(1, 14) = 0.212	0.652
	Is there an effect of sex?	No		F(1, 14) = 0.670	0.427
	Is there a group x sex interaction?	No		F(1, 14) = 0.430	0.523
Fig. 6f insert	Is there an effect of group?	Yes	Two-way ANOVA	F(1, 14) = 11.117	0.005
	Is there an effect of sex?	No		F(1, 14) = 1.397	0.257
	Is there a group x sex interaction?	No		F(1, 14) = 2.095	0.17
Fig. 6g	Is there an effect of group?	Yes	Three-way RM ANOVA	F(1,14) = 13.575	0.002
	Is there a session x group interaction?	Yes		F(11, 154) = 4.090	<0.001
	Is there an effect of sex?	No		F(1,14) = 1.2	0.292
	Is there a group x sex interaction?	Yes		F(1,14) = 5.327	0.037
	Is there a session x sex interaction?	No		F(11, 154) = 1.298	0.23
	Is there a session x group x sex interaction?	No		F(11, 154) = 1.426	0.166
Fig. 6h	Is there an effect of group?	Yes	Three-way ANOVA	F(1,14) = 13.733	0.002
	Is there a session x group interaction?	Yes		F(1,14) = 19.88	<0.001
	Is there an effect of sex?	No		F(1,14) = 1.684	0.215
	Is there a group x sex interaction?	Yes		F(1,14) = 8.36	0.012
	Is there a session x sex interaction?	No		F(1,14) = 1.065	0.32
	Is there a session x group x sex interaction?	No		F(1,14) = 2.885	0.112
Fig. 6i	Is there an effect of group?	No	Three-way RM ANOVA	F(1,14) = 0.4	0.537
	Is there a sequence length x group interaction?	No		F(9, 126) = 0.654	0.749
	Is there an effect of sex?	No		F(1,14) = 0.65	0.802
	Is there a group x sex interaction?	No		F(1,14) = 1.489	0.242
	Is there a sequence length x sex interaction?	No		F(9, 126) = 0.394	0.936
	Is there a sequence length x group x sex interaction?	Yes		F(9, 126) = 2.425	0.014
Fig. 6j	Is there an effect of group?	Yes	Three-way RM ANOVA	F(1,14) = 5.408	0.036
	Is there a sequence length x group interaction?	Yes		F(9, 126) = 10.125	<0.001
	Is there an effect of sex?	No		F(1,14) = 1.648	0.22
	Is there a group x sex interaction?	No		F(1,14) = 1.483	0.243
	Is there a sequence length x sex interaction?	No		F(9, 126) = 0.753	0.66
	Is there a sequence length x group x sex interaction?	No		F(9, 126) = 4.272	<0.001
Suppl. Fig. 1a	Is there an effect of devaluation?	Yes	Two-way RM ANOVA	F(1,13) = 17.73	0.001
	Is there an effect of sex?	No		F(1,13) = 2.544	0.135
	Is there a sex x condition interaction?	No		F(1, 13) = 0.701	0.417
Suppl. Fig. 1b	Is there an effect of devaluation?	No	Two-way RM ANOVA	F(1,13) = 3.997	0.067
	Is there an effect of sex?	No		F(1,13) = 0.829	0.379
	Is there a sex x devaluation interaction?	No		F(1, 13) = 0.782	0.393
Suppl. Fig. 1c	Is there an effect of devaluation?	No	Two-way RM ANOVA	F(1,11) = 4.169	0.066
	Is there an effect of sex?	No		F(1,11) = 1.981	0.187
	Is there a sex x devaluation interaction?	No		F(1, 11) = 4.593	0.055
Suppl. Fig. 1d	Is there an effect of devaluation?	No	Two-way RM ANOVA	F(1,11) = 1.305	0.278
	Is there an effect of sex?	No		F(1,11) = 0.891	0.365
	Is there a sex x devaluation interaction?	No		F(1, 11) = 0.296	0.597
Suppl. Fig. 1e	Is there an effect of devaluation?	Yes	Two-way RM ANOVA	F(1,13) = 12.472	0.004
	Is there an effect of sex?	No		F(1,13) = 1.906	0.191
	Is there a sex x devaluation interaction?	No		F(1, 13) = 0.874	0.367
Suppl. Fig. 1f	Is there an effect of devaluation?	No	Two-way RM ANOVA	F(1,13) = 1.909	0.19
	Is there an effect of sex?	No		F(1,13) = 3.432	0.087
	Is there a sex x devaluation interaction?	No		F(1, 13) = 2.130	0.168
Suppl. Fig. 1f	Is there an effect of devaluation?	No	Two-way RM ANOVA	F(1,13) = 1.909	0.19
	Is there an effect of sex?	No		F(1,13) = 3.432	0.087
	Is there a sex x devaluation interaction?	No		F(1, 13) = 2.130	0.168
Suppl. Fig. 1f	Is there an effect of devaluation?	No	Two-way RM ANOVA	F(1,13) = 1.909	0.19
	Is there an effect of sex?	No		F(1,13) = 3.432	0.087
	Is there a sex x devaluation interaction?	No		F(1, 13) = 2.130	0.168
Suppl. Fig. 1h	Is there a difference in proportion of goal directed an habitual behavior between the two task	Yes	Chi square	X2(3) = 8.71	0.033
Suppl. Fig. 2a	Is there an effect of task?	Yes	Four-way RM ANOVA	F(1,17) = 34.54	<0.001
	Is there an effect of sex?	No		F(1,17) = 1.088	0.312
	Is there a task x sex interaction?	No		F(1,17) = 0.176	0.68
	Is there an effect of region?	No		F(1,17) = 0.007	0.935
	Is there a task x region interaction?	No		F(1,17) = 0.327	0.575
	Is there a region x sex interaction?	No		F(1,17) = 0.672	0.424
	Is there a task x region x sex interaction?	No		F(1,17) = 0.658	0.428
	Is there a session x task interaction?	Yes		F(11, 187) = 6.34	<0.001
	Is there a session x sex interaction?	No		F(11, 187) = 1.592	0.104
	Is there a session x region interaction?	No		F(11, 187) = 0.757	0.682
	Is there a session x task x sex interaction?	No		F(11, 187) = 1.174	0.307
	Is there a session x sex x region interaction?	No		F(11, 187) = 1.628	0.094
	Is there a session x task x sex x region interaction?	No		F(11,187) = 1.014	0.436
Suppl. Fig. 2b	Is there an effect of task?	Yes	Four-way RM ANOVA	F(1,28) = 5.476	0.027
	Is there an effect of sex?	No		F(1,28) = 0.062	0.806
	Is there a task x sex interaction?	No		F(1,28) = 2.280	0.142
	Is there an effect of region?	Yes		F(1,28) = 5.545	0.026
	Is there a task x region interaction?	Yes		F(1,28) = 5.089	0.032
	Is there a region x sex interaction?	No		F(1,28) = 1.846	0.185
	Is there a task x region x sex interaction?	No		F(1,28) = 0.541	0.468
	Is there a trials x task interaction?	Yes		F(1,28) = 6.729	0.015
	Is there a trials x sex interaction?	No		F(1,28) = 0.923	0.345
	Is there a trials x region interaction?	No		F(1,28) = 0.021	0.886
	Is there a trials x task x sex interaction?	No		F(1,28) = 0.134	0.717
	Is there a trials x sex x region interaction?	No		F(1,28) = 0.163	0.689
	Is there a trials x task x sex x region interaction?	No		F(1,28) = 3.945	0.057
Suppl. Fig. 2c insert	Is there an effect of task?	Yes	Three-way ANOVA	F(1,28) = 5.038	0.033
	Is there an effect of sex?	No		F(1,28) = 2.423	0.131
	Is there a task x sex interaction?	No		F(1,28) = 0.017	0.897
	Is there an effect of region?	No		F(1,28) = 0.001	0.981
	Is there a task x region interaction?	No		F(1,28) = 0.627	0.435
	Is there a region x sex interaction?	No		F(1,28) = 1.575	0.22
	Is there a task x region x sex interaction?	No		F(1,28) = 0.293	0.593
Suppl. Fig. 2d insert	Is there an effect of task?	Yes	Three-way ANOVA	F(1,17) = 21.129	<0.001
	Is there an effect of sex?	No		F(1,17) = 1.118	0.305
	Is there a task x sex interaction?	No		F(1,17) = 1.082	0.313
	Is there an effect of region?	No		F(1,17) = 0.657	0.429
	Is there a task x region interaction?	No		F(1,17) = 0.280	0.603
	Is there a region x sex interaction?	No		F(1,17) = 0.912	0.353
	Is there a task x region x sex interaction?	No		F(1,17) = 1.706	0.209
Suppl. Fig. 2e	Is there an effect of task?	Yes	Four-way RM ANOVA	F(1,17) = 947.78	<0.001
	Is there an effect of sex?	No		F(1,17) = 0.039	0.845
	Is there a task x sex interaction?	No		F(1,17) = 0.336	0.57
	Is there an effect of region?	No		F(1,17) = 2.495	0.133
	Is there a task x region interaction?	No		F(1,17) = 0.209	0.654
	Is there a region x sex interaction?	No		F(1,17) = 1.026	0.325
	Is there a task x region x sex interaction?	No		F(1,17) = 1.064	0.317
	Is there a session x task interaction?	Yes		F(11, 187) = 31.71	<0.001
	Is there a session x sex interaction?	No		F(11, 187) = 1.004	0.445
	Is there a session x region interaction?	Yes		F(11, 187) = 4.285	<0.001
	Is there a session x task x sex interaction?	No		F(11, 187) = 0.857	0.584
	Is there a session x sex x region interaction?	Yes		F(11, 187) = 3.246	<0.001
	Is there a session x task x sex x region interaction?	No		F(11, 187) = 1.733	0.069
Suppl. Fig. 2f	Is there an effect of task?	Yes	Four-way RM ANOVA	F(1,28) = 6.118	0.02
	Is there an effect of sex?	No		F(1,28) = 0.521	0.476
	Is there a task x sex interaction?	No		F(1,28) = 0.701	0.409
	Is there an effect of region?	Yes		F(1,28) = 4.026	0.055
	Is there a task x region interaction?	Yes		F(1,28) = 4.318	0.047
	Is there a region x sex interaction?	No		F(1,28) = 1.341	0.257
	Is there a task x region x sex interaction?	No		F(1,28) = 0.608	0.442
	Is there a trials x task interaction?	Yes		F(1,28) = 16.584	<0.001
	Is there a trials x sex interaction?	No		F(1,28) = 0.301	0.588
	Is there a trials x region interaction?	Yes		F(1,28) = 9.548	0.004
	Is there a trials x task x sex interaction?	No		F(1,28) = 0.695	0.412
	Is there a trials x sex x region interaction?	No		F(1,28) = 1.599	0.216
	Is there a trials x task x sex x region interaction?	No		F(1,28) = 0.111	0.742
Suppl. Fig. 2g	Is there an effect of task?	No	Four-way RM ANOVA	NA	NA
	Is there an effect of sex?	No		NA	NA
	Is there a task x sex interaction?	No		NA	NA
	Is there an effect of region?	No		NA	NA
	Is there a task x region interaction?	No		NA	NA
	Is there a region x sex interaction?	No		NA	NA
	Is there a task x region x sex interaction?	No		NA	NA
	Is there a sequence length x task interaction?	No		F(9, 252) = 0.241	0.988
	Is there a sequence length x sex interaction?	No		F(9, 252) = 0.056	1
	Is there a sequence length x region interaction?	Yes		F(9, 252) = 4.806	<0.001
	Is there a sequence length x task x sex interaction?	No		F(9, 252) = 0.625	0.775
	Is there a sequence length x sex x region interaction?	No		F(9, 252) = 0.039	1
	Is there a sequence length x task x sex x region interaction?	No		F(9, 252) = 0.09	1
Suppl. Fig. 2h	Is there an effect of task?	Yes	Four-way RM ANOVA	F(1,28) = 34	<0.001
	Is there an effect of sex?	No		F(1,28) = 0	1
	Is there a task x sex interaction?	No		F(1,28) = 0	1
	Is there an effect of region?	No		F(1,28) = 2.125	0.163
	Is there a task x region interaction?	No		F(1,28) = 1.063	0.317
	Is there a region x sex interaction?	No		F(1,28) = 1.063	0.317
	Is there a task x region x sex interaction?	No		F(1,28) = 0	1
	Is there a sequence length x task interaction?	Yes		F(9, 252) = 58.17	<0.001
	Is there a sequence length x sex interaction?	No		F(9, 252) = 1.035	0.415
	Is there a sequence length x region interaction?	Yes		F(9, 252) = 5.383	<0.001
	Is there a sequence length x task x sex interaction?	No		F(9, 252) = 1.411	0.188
	Is there a sequence length x sex x region interaction?	Yes		F(9, 252) = 2.499	0.011
	Is there a sequence length x task x sex x region interaction?	No		F(9, 252) = 1.205	0.296
Suppl. Fig. 3a	Is there an effect of trials?	No	Two-way RM ANOVA	F(2,12) = 1.244	0.323
	Is there an effect of sex?	No		F(1,6) = 3.199	0.124
	Is there a trials x sex interaction?	No		F(2,12) = 1.402	0.284
Suppl. Fig. 3b	Is there an effect of trials?	No	Two-way RM ANOVA	F(2,12) = 0.697	0.517
	Is there an effect of sex?	No		F(1,6) = 2.102	0.197
	Is there a trials x sex interaction?	No		F(2,12) = 0.250	0.783
Suppl. Fig. 3c	Is there an effect of trials?	No	Two-way RM ANOVA	F(2,12) = 2.105	0.165
	Is there an effect of sex?	No		F(1,6) = 1.178	0.319
	Is there a trials x sex interaction?	No		F(2,12) = 1.099	0.364
Suppl. Fig. 3d	Is there an effect of trials?	Yes	Two-way RM ANOVA	F(2,12) = 6.393	0.013
	Is there an effect of sex?	No		F(1,6) = 0.388	0.556
	Is there a trials x sex interaction?	No		F(2,12) = 0.184	0.834
Suppl. Fig. 3e	Is there an effect of port entries?	Yes	Two-way RM ANOVA	F(3,18) = 31.14	< 0.001
	Is there an effect of sex?	No		F(1,6) = 0.293	0.608
	Is there a port entries x sex interaction?	Yes		F(3,18) = 3.619	0.033
Suppl. Fig. 3f	Is there an effect of port entries?	Yes	Two-way RM ANOVA	F(3,18) = 23.174	< 0.001
	Is there an effect of sex?	No		F(1,6) = 0.0565	0.82
	Is there a port entries x sex interaction?	No		F(3,18) = 1.106	0.373
Suppl. Fig. 3g	Is there an effect of port entries?	Yes	Two-way RM ANOVA	F(3,18) = 4.074	0.023
	Is there an effect of sex?	No		F(1,6) = 0.320	0.592
	Is there a port entries x sex interaction?	No		F(3,18) = 0.876	0.472
Suppl. Fig. 3e,f,g global analysis	Is there an effect of trials?	Yes	Three-way RM ANOVA	F(2,12) = 5.423	0.021
	Is there a trial x sex interaction?	No		F(2,12) = 0.645	0.542
	Is there an effect of port entries?	Yes		F(3,18) = 28.275	< 0.001
	Is there a port entries x sex interaction?	No		F(3,18) = 2.708	0.076
	Is there a trials x port entries interaction?	No		F(6,36) = 0.314	0.925
	Is there a trials x port entries x sex interaction?	No		F(6,36) = 0.383	0.885
Suppl. Fig. 5a	Is there an effect of trials?	No	Two-way RM ANOVA	F(2,12) = 1.429	0.277
	Is there an effect of sex?	No		F(1,6) = 0.0157	0.904
	Is there a trials x sex interaction?	No		F(2,12) = 2.232	0.15
Suppl. Fig. 5b	Is there an effect of trials?	No	Two-way RM ANOVA	F(2,12) = 2.38	0.135
	Is there an effect of sex?	No		F(1,6) = 0.316	0.594
	Is there a trials x sex interaction?	No		F(2,12) = 0.588	0.571
Suppl. Fig. 5c	Is there an effect of trials?	No	Two-way RM ANOVA	F(2,12) = 0.353	0.71
	Is there an effect of sex?	No		F(1,6) = 0.0805	0.786
	Is there a trials x sex interaction?	No		F(2,12) = 0.0062	0.994
Suppl. Fig. 5d	Is there an effect of trials?	No	Two-way RM ANOVA	F(2,12) = 0.3	0.746
	Is there an effect of sex?	No		F(1,6) = 0.0398	0.849
	Is there a trials x sex interaction?	No		F(2,12) = 0.447	0.65
Suppl. Fig. 5e	Is there an effect of lever presses?	Yes	Two-way RM ANOVA	F(3,18) = 2.112	0.134
	Is there an effect of sex?	No		F(1,6) = 0.159	0.704
	Is there a lever presses x sex interaction?	No		F(3,18) = 2.821	0.068
Suppl. Fig. 5f	Is there an effect of lever presses?	Yes	Two-way RM ANOVA	F(3,18) = 1.236	0.326
	Is there an effect of sex?	No		F(1,6) = 0.162	0.701
	Is there a lever presses x sex interaction?	No		F(3,18) = 0.76	0.531
Suppl. Fig. 5g	Is there an effect of lever presses?	No	Two-way RM ANOVA	F(3,18) = 1.954	0.157
	Is there an effect of sex?	No		F(1,6) = 0.512	0.501
	Is there a lever presses x sex interaction?	No		F(3,18) = 1.08	0.383
Suppl. Fig. 5e,f,g global analysis	Is there an effect of trials?	Yes	Three-way RM ANOVA	F(2,12) = 0.511	0.612
	Is there a trial x sex interaction?	No		F(2,12) = 0.401	0.678
	Is there an effect of lever presses?	Yes		F(3,18) = 0.077	0.972
	Is there a lever presses x sex interaction?	No		F(3,18) = 0.324	0.808
	Is there a trials x lever presses interaction?	Yes		F(6,36) = 4.048	0.003
	Is there a trials x lever presses x sex interaction?	No		F(6,36) = 3.314	0.054
Suppl. Fig. 5h	Is there an effect of trials?	Yes	Two-way RM ANOVA	F(2,16) = 2.373	0.125
	Is there an effect of sex?	No		F(1,8) = 0.719	0.421
	Is there a trials x sex interaction?	No		F(2,16) = 1.087	0.361
Suppl. Fig. 5i	Is there an effect of trials?	Yes	Two-way RM ANOVA	F(2,16) = 2.24	0.139
	Is there an effect of sex?	No		F(1,8) = 2.235	0.161
	Is there a trials x sex interaction?	No		F(2,16) = 0.161	0.853
Suppl. Fig. 5j	Is there an effect of trials?	No	Two-way RM ANOVA	F(2,16) = 0.091	0.913
	Is there an effect of sex?	No		F(1,8) = 2.534	0.15
	Is there a trials x sex interaction?	No		F(2,16) = 0.758	0.485
Suppl. Fig. 5k	Is there an effect of trials?	No	Two-way RM ANOVA	F(2,16) = 2.239	0.139
	Is there an effect of sex?	No		F(1,8) = 1.894	0.206
	Is there a trials x sex interaction?	No		F(2,16) = 0.695	0.514
Suppl. Fig. 5l	Is there an effect of lever presses?	Yes	Two-way RM ANOVA	F(3,24) = 0.0615	0.156
	Is there an effect of sex?	No		F(1,8) = 6.003	0.04
	Is there a lever presses x sex interaction?	No		F(3,24) = 0.0615	0.98
Suppl. Fig. 5m	Is there an effect of lever presses?	Yes	Two-way RM ANOVA	F(3,24) = 0.266	0.849
	Is there an effect of sex?	No		F(1,8) = 0.221	0.651
	Is there a lever presses x sex interaction?	No		F(3,24) = 0.592	0.626
Suppl. Fig. 5n	Is there an effect of lever presses?	No	Two-way RM ANOVA	F(3,24) = 3.955	0.02
	Is there an effect of sex?	No		F(1,8) = 0.918	0.366
	Is there a lever presses x sex interaction?	No		F(3,24) = 1.965	0.146
Suppl. Fig. 5l,m,n global analysis	Is there an effect of trials?	Yes	Three-way RM ANOVA	F(2,16) = 0.737	0.494
	Is there a trial x sex interaction?	No		F(2,16) = 0.454	0.643
	Is there an effect of lever presses?	Yes		F(3,24) = 0.605	0.618
	Is there a lever presses x sex interaction?	No		F(3,24) = 0.801	0.506
	Is there a trials x lever presses interaction?	Yes		F(6,48) = 3.693	0.004
	Is there a trials x lever presses x sex interaction?	No		F(6,48) = 1.191	0.327
Suppl. Fig. 6a	Is there an effect of group?	No	Three-way RM ANOVA	F(1,14) = 0.311	0.586
	Is there a session x group interaction?	Yes		F(11, 154) = 0.763	0.676
	Is there an effect of sex?	No		F(1,14) = 0.626	0.808
	Is there a group x sex interaction?	No		F(1,14) = 1.353	0.264
	Is there a session x sex interaction?	No		F(11, 154) = 0.511	0.894
	Is there a session x group x sex interaction?	No		F(11, 154) = 0.473	0.768
Suppl. Fig. 6b	Is there an effect of group?	Yes	Three-way RM ANOVA	F(1,14) = 9.773	0.007
	Is there a session x group interaction?	No		F(11, 154) = 1.253	0.257
	Is there an effect of sex?	No		F(1,14) = 1.179	0.296
	Is there a group x sex interaction?	No		F(1,14) = 2.159	0.164
	Is there a session x sex interaction?	No		F(11, 154) = 1.159	0.32
	Is there a session x group x sex interaction?	No		F(11, 154) = 1.194	0.295
Suppl. Fig. 6c	Is there an effect of group?	Yes	Three-way RM ANOVA	F(1,14) = 5.96	0.029
	Is there a session x group interaction?	No		F(11, 154) = 1.054	0.402
	Is there an effect of sex?	No		F(1,14) = 2.802	0.116
	Is there a group x sex interaction?	No		F(1,14) = 0.053	0.821
	Is there a session x sex interaction?	No		F(11, 154) = 1.182	0.304
	Is there a session x group x sex interaction?	No		F(11, 154) = 1.247	0.261
Suppl. Fig. 6e	Is there an effect of group?	No	Three-way RM ANOVA	F(1,14) = 4.479	0.053
	Is there a session x group interaction?	No		F(7, 98) = 1.679	0.123
	Is there an effect of sex?	No		F(1,14) = 2.687	0.123
	Is there a group x sex interaction?	No		F(1,14) = 2.84	0.114
	Is there a session x sex interaction?	No		F(7, 98) = 1.316	0.251
	Is there a session x group x sex interaction?	No		F(7, 98) = 1.270	0.273
Suppl. Fig. 6f	Is there an effect of group?	No	Three-way RM ANOVA	F(1,14) = 0.008	0.93
	Is there a session x group interaction?	No		F(7, 98) = 1.14	0.345
	Is there an effect of sex?	No		F(1,14) = 0.112	0.743
	Is there a group x sex interaction?	No		F(1,14) = 0.249	0.626
	Is there a session x sex interaction?	No		F(7, 98) = 2.491	0.021
	Is there a session x group x sex interaction?	No		F(7, 98) = 0.666	0.701
Suppl. Fig. 6h	Is there an effect of group?	Yes	Three-way RM ANOVA	F(1,14) = 7.441	0.016
	Is there a session x group interaction?	Yes		F(7, 98) = 3.807	0.001
	Is there an effect of sex?	No		F(1,14) = 1.807	0.2
	Is there a group x sex interaction?	No		F(1,14) = 1.780	0.203
	Is there a session x sex interaction?	No		F(7, 98) = 1.452	0.193
	Is there a session x group x sex interaction?	No		F(7, 98) = 1.579	0.15
Suppl. Fig. 6i	Is there an effect of group?	No	Three-way RM ANOVA	F(1,14) = 3.057	0.102
	Is there a session x group interaction?	No		F(7, 98) = 1.386	0.22
	Is there an effect of sex?	No		F(1,14) = 2.215	0.159
	Is there a group x sex interaction?	No		F(1,14) = 0.001	0.977
	Is there a session x sex interaction?	No		F(7, 98) = 0.713	0.661
	Is there a session x group x sex interaction?	No		F(7, 98) = 0.664	0.702
